# Elexacaftor/VX-445-mediated CFTR interactome remodeling reveals differential correction driven by mutation-specific translational dynamics

**DOI:** 10.1101/2023.02.04.527134

**Authors:** Minsoo Kim, Eli Fritz McDonald, Carleen Mae P. Sabusap, Bibek Timalsina, Disha Joshi, Jeong S. Hong, Andras Rab, Eric J. Sorscher, Lars Plate

## Abstract

Cystic fibrosis (CF) is one of the most prevalent lethal genetic diseases with over 2000 identified mutations in the cystic fibrosis transmembrane conductance regulator (CFTR) gene. Pharmacological chaperones such as Lumacaftor (VX-809), Tezacaftor (VX-661) and Elexacaftor (VX-445) treat mutation-induced defects by stabilizing CFTR and are called correctors. These correctors improve proper folding and thus facilitate processing and trafficking to increase the amount of functional CFTR on the cell surface. Yet, CFTR variants display differential responses to each corrector. Here, we report variants P67L and L206W respond similarly to VX-809 but divergently to VX-445 with P67L exhibiting little rescue when treated with VX-445. We investigate the underlying cellular mechanisms of how CFTR biogenesis is altered by correctors in these variants. Affinity purification-mass spectrometry (AP-MS) multiplexed with isobaric Tandem Mass Tags (TMT) was used to quantify CFTR protein-protein interaction changes between variants P67L and L206W. VX-445 facilitates unique proteostasis factor interactions especially in translation, folding, and degradation pathways in a CFTR variant-dependent manner. A number of these interacting proteins knocked down by siRNA, such as ribosomal subunit proteins, moderately rescued fully glycosylated P67L. Importantly, these knock-downs sensitize P67L to VX-445 and further enhance the correction of this variant. Our results provide a better understanding of VX-445 biological mechanism of action and reveal cellular targets that may sensitize unresponsive CFTR variants to known and available correctors.
