## Supplementary material for "Elexacaftor/VX-445-mediated CFTR interactome remodeling reveals differential correction driven by mutation-specific translational dynamics": Table S1

### Sheet: TMT setup
TMT 11-plex Labels	Run 1	Run 2	Run 3	Run 4	Run 5	Run 6
126	P67L + VX-809	P67L + VX-809	P67L + VX-445	tdTomato	L206W + VX-809	P67L + VX-809
127N	P67L + VX-445	P67L + VX-445	P67L + VX-661	WT + DMSO	L206W + VX-445	P67L + DMSO
127C	P67L + VX-661	P67L + VX-661	P67L + VX-661 + VX-445	P67L + DMSO	L206W + VX-809	WT + DMSO
128N	P67L + VX-661 + VX-445	P67L + VX-661 + VX-445	L206W + DMSO	P67L + VX-809	L206W + DMSO	tdTomato
128C	L206W + DMSO	L206W + DMSO	L206W + VX-809	P67L + VX-445	P67L + VX-661 + VX-445	L206W + VX-809
129N	L206W + VX-809	L206W + VX-809	L206W + VX-445	P67L + VX-661	P67L + VX-661	L206W + VX-445
129C	L206W + VX-445	L206W + VX-445	L206W + VX-809	P67L + VX-661 + VX-445	P67L + VX-445	L206W + VX-809
130N	L206W + VX-809	L206W + VX-809	tdTomato	L206W + DMSO	P67L + VX-809	L206W + DMSO
130C	tdTomato	tdTomato	WT + DMSO	L206W + VX-809	P67L + DMSO	P67L + VX-661 + VX-445
131N	WT + DMSO	WT + DMSO	P67L + DMSO	L206W + VX-445	WT + DMSO	P67L + VX-661
131C	P67L + DMSO	P67L + DMSO	P67L + VX-809	L206W + VX-809	tdTomato	P67L + VX-445
