## Supplementary material for "Elexacaftor/VX-445-mediated CFTR interactome remodeling reveals differential correction driven by mutation-specific translational dynamics": Table S3

### Sheet: P67L,L206W pathway revised
	Average of WT CFTR normalized log2 Fold Change across 6 replicates
	WT	P67L					L206W				*Overlap from Pankow et al. (2015)
Gene Symbol	DMSO	DMSO	VX-809	VX-661	VX-445	VX-445+VX-661	DMSO	VX-809	VX-661	VX-445	Pathway Categorization
RPL34	0	1.40365	0.678909	0.577486	1.09267	0.236808	1.68868	1.21448	0.997006	0.98602	Translation
RPL24	0	0.964901	0.56816	0.504886	1.0794	0.504903	1.41709	0.744776	0.656609	0.96441	Translation
RPL29	0	1.16878	0.662518	1.13581	1.15655	0.955372	1.76864	0.904872	0.837066	1.41052	Translation
RPL37	0	1.09857	0.615089	0.558496	1.14899	0.642593	1.52584	0.888716	0.758291	0.762454	Translation
RPL23A	0	0.880499	0.415841	0.366721	0.824154	0.347311	1.29884	0.580754	0.392855	0.834155	Translation
RPL27	0	1.18407	0.577215	0.490143	0.980633	0.4949	1.47666	0.834206	0.336086	0.778855	Translation
UBA52	0	1.53677	0.94316	1.30574	1.34058	0.826909	1.64895	1.11774	1.0322	0.54488	Translation
EIF2B2	0	1.71604	0.878388	0.80806	2.207	0.702744	1.56187	0.961636	0.832674	0.181013	Translation
TGM3	0	0.992051	0.273062	0.332643	1.29287	-0.228361	0.979188	1.15497	-0.469136	0.344136	Post translational modification (PTM) / Protein crosslinking
PDIA3	0	0.98985	1.21999	0.36865	1.31018	0.601813	1.11624	0.986453	1.68586	1.08144	Folding
DNAJC19	0	0.664795	0.410434	0.255917	0.844221	0.372814	1.02264	0.870476	0.736806	0.626921	Folding
DNAJB12	0	1.01563	0.414833	0.448716	0.491468	0.672916	1.1998	0.437105	0.656901	-0.216226	ER quality control / Degradation
ERLIN1	0	2.04218	1.09749	0.677201	1.98627	0.834572	1.77705	1.27644	1.23309	0.971713	Degradation
SERPINB12	0	1.63994	0.391692	0.762086	1.36563	0.214885	1.22327	0.630914	0.481174	0.265496	Degradation
FAF2	0	1.56004	0.893055	0.792329	1.34955	0.623325	1.67401	0.917975	0.786952	0.495451	Degradation
PSMD14	0	1.18399	0.264244	-0.0282874	0.466451	0.112887	1.6517	1.13818	1.45321	0.546762	Degradation
SERPINB3	0	0.84251	0.691082	-0.301575	1.00881	-0.655326	0.587928	2.382	0.0227507	-0.816606	Degradation
MYCBP2	0	0.477979	-0.280779	-0.883766	0.101882	-0.441171	0.998978	0.582372	0.904159	-0.182421	Degradation
BAG2	0	1.43654	0.96728	0.94356	1.28207	0.697835	1.34646	0.660715	0.662896	0.384315	Degradation/Folding
ARF4	0	2.11628	1.35628	0.693565	2.22318	1.23404	1.31151	1.22632	1.06358	0.771499	Trafficking
MAGED2	0	1.18712	0.818416	0.744035	1.42265	0.686672	0.896944	0.473755	0.683119	0.661081	trafficking
MOB4	0	2.20347	1.40247	0.562813	2.35262	1.01911	1.82147	1.96315	1.51064	0.809133	Trafficking
SPART	0	1.00185	0.217951	-0.191554	0.275419	-0.156676	0.868357	0.081244	-0.0722195	0.0975927	Trafficking
RAB21	0	0.0157227	0.774811	-0.0406358	0.0798321	0.579379	0.515071	1.35829	0.921091	2.11914	Trafficking
IGF2R	0	0.875217	0.180589	0.492164	0.806205	0.218756	0.820417	0.4005	0.418093	0.0307579	Trafficking (golgi to lysosome)
SCFD1	0	0.735166	0.812044	0.0401737	0.612473	0.58473	0.772428	2.02635	1.55045	1.39103	Trafficking from golgi to ER
TMEM115	0	2.38596	1.52452	2.0112	2.34111	2.24226	2.41003	1.74804	1.18609	0.370209	Unclear (Transport from golgi to ER/glycosylation)
EXOC1	0	0.35571	-0.196434	-0.192808	0.136548	-0.286106	0.406039	-0.229453	0.00271279	-0.403261	Protein transport (exocytosis)
EXOC3	0	1.06676	0.768748	0.314233	1.16221	0.535761	1.12353	0.794383	0.726621	0.795763	Protein transport (exocytosis)
TMOD3	0	2.67703	2.22066	2.31939	0.739949	2.5147	2.6871	2.36805	2.05861	0.145521	Cytoskeleton
TPM4	0	0.975061	0.00186684	0.448428	0.211799	0.859774	1.59305	0.832693	1.29656	-2.38604	cytoskeleton
PLEC	0	0.919361	0.39075	0.177846	0.689824	0.258961	1.30884	0.903459	0.519604	0.903214	cytoskeleton
KIF2C	0	0.603202	0.489204	0.274508	-0.0497454	0.69818	1.17043	0.770937	0.664442	0.0525813	Cytoskeleton
TUBGCP4	0	1.14281	0.803413	0.531936	1.35737	0.651372	1.1394	0.970429	0.784371	0.67153	Cytoskeleton
ARPC5	0	2.56207	1.28465	1.55654	1.40253	1.38823	2.2314	1.56183	1.28133	-0.560351	Cytoskeleton
SIPA1L3	0	1.89815	1.69059	0.709336	0.891756	2.05377	3.05288	1.76821	1.2305	1.10374	Cytoskeleton
ABLIM1	0	2.16286	1.51214	1.37	0.490745	1.60769	2.53302	1.41836	-0.321474	-2.86476	Cytoskeleton
SVIL	0	1.54233	0.954855	1.36046	0.424928	0.941782	2.30358	1.20331	1.34078	0.159396	Cytoskeleton
ARPC3	0	0.127985	0.708432	0.084709	-0.152022	-0.147516	1.40097	2.14019	2.60066	1.99634	Cytoskeleton
SPECC1	0	1.23153	0.724573	0.753231	0.312311	1.08311	1.99103	1.86587	1.19543	1.27648	Cytoskeleton
RAI14	0	2.51826	1.32971	1.43198	0.911024	1.1176	3.26463	2.16532	0.425586	-1.01502	Cytoskeleton
FSCN1	0	1.94916	1.74166	0.669254	2.64635	1.41958	1.56738	1.86789	1.06314	1.2122	Cytoskeleton / Plasma membrane microdomain organization / anchoring
INPP5K	0	0.71793	-0.0156644	0.157279	0.953953	-0.0956935	1.06186	0.102591	0.273308	-0.0854861	Cytoskeleton/signaling
FLNB	0	0.734608	0.646885	0.0392817	0.509827	0.19924	1.08105	1.15196	1.45073	0.972875	Plasma membrane microdomain organization / anchoring
RDX	0	1.54574	0.595371	0.476889	1.8929	1.0226	1.74319	1.36138	2.83171	0.887055	Plasma membrane microdomain organization / anchoring
HAX1	0	0.242364	0.018042	-0.108614	0.253271	-0.170159	0.440193	-0.430538	0.166132	-0.608526	Endocytosis
SORT1	0	2.04754	0.272271	-0.314643	0.862	-0.341859	0.433315	-0.18917	-0.386841	1.14081	Endocytosis
PACSIN3	0	1.80112	2.04531	1.66217	0.528465	1.75833	2.47761	1.45522	1.75624	0.720549	Endocytosis
MIB1	0	1.47743	1.04914	1.26963	0.64959	0.822598	2.2761	1.51116	1.23766	0.235354	Endocytosis/Degradation
CALM1	0	1.43783	0.955485	1.17098	1.07842	1.21921	1.61813	0.888294	0.534056	0.3026	Calcium Signaling
EFHD1	0	1.91715	0.763204	0.947439	0.392291	1.38826	1.71008	1.14458	0.246278	0.391067	Calcium signaling
ANXA6	0	0.258156	-0.291708	-0.736366	0.44974	-0.320388	0.50398	0.287169	1.6856	0.534952	Calcium signaling
CALML3	0	0.673262	1.95636	1.51661	0.0710524	1.37594	1.01704	3.16018	-0.556353	-0.280815	Calcium Signaling
TSC2	0	1.6245	1.43393	0.656472	2.29823	0.659821	1.09993	1.48459	1.21172	0.826797	Signaling
GNG12	0	2.51188	0.332509	1.3628	1.12513	1.42066	1.89617	1.14855	1.17342	-0.847657	Signaling
PRKAR2A	0	2.02582	1.39455	0.424538	2.98843	1.11261	1.49565	1.56879	0.933001	0.827679	Signaling
GNAS	0	1.25958	0.408464	0.878192	0.256533	0.666871	1.69044	1.65065	1.64717	0.826794	Signaling
GNG5	0	1.37685	0.806951	0.94453	1.04999	0.703063	1.41302	1.09567	1.17359	0.574208	Signaling
GNB2	0	0.881651	0.197348	0.42553	0.176294	-0.0154416	1.32474	0.594805	0.360703	0.508062	Signaling
TELO2	0	0.498352	0.0518192	-0.262682	0.0929739	0.273808	0.644404	0.456458	0.54033	0.681271	Signaling (DNA damage response)
SLC35B2	0	1.24806	0.926096	0.43757	1.91585	0.691164	1.662	1.29393	1.01397	0.465134	Transporter
CFTR	0	0	0	0	0	0	0	0	0	0	Ion Transport/ Transporter
SLC25A3	0	0.883181	0.611	0.295379	0.844591	0.396317	1.02627	0.916434	0.895565	0.645117	Ion Transport/ Transporter
TRADD	0	-0.495253	-1.07011	-0.782887	-0.592843	-1.77553	-0.140155	-1.35807	-0.485898	-0.767815	Apoptosis
S100A14	0	2.40504	0.467509	0.0554779	2.2189	-0.322787	1.80389	1.39432	0.740534	0.699743	Apoptosis
EFHD2	0	2.85877	1.63295	1.82316	0.837803	2.23508	2.55193	2.01295	0.914516	-1.25932	Apoptosis
STK26	0	1.58244	2.12571	0.659191	1.40722	0.713955	1.69132	1.57274	1.24528	1.46535	Apoptosis
NDE1	0	2.21911	1.1268	0.874853	2.68721	0.776895	1.96692	2.10837	1.45753	0.527211	Cell cycle
MZT2B	0	1.78847	1.13008	0.536616	1.79664	1.31516	2.16753	1.72039	1.37043	0.994586	Cell cycle
H3F3A	0	0.844314	-0.183352	-0.166903	0.397291	-0.0862121	1.21461	0.278063	-0.449223	-0.576183	DNA binding
HMGA1	0	0.896597	0.881202	0.952003	0.89496	0.612604	1.55732	1.0579	0.96261	1.55279	DNA binding
FUS	0	1.35087	1.14369	0.850737	0.753809	1.07932	1.66686	1.052	0.767651	0.630122	DNA binding
PRKDC	0	0.885559	0.400644	0.502022	0.693807	0.212233	1.17976	0.967159	0.864538	0.935566	DNA repair
NUCKS1	0	1.37031	0.883838	0.830704	2.05988	1.09397	1.68801	1.15864	1.79176	0.708577	DNA repair
WRNIP1	0	2.18443	1.64297	1.1805	2.55197	1.20178	2.18423	1.86407	1.8857	1.19553	DNA repair
NAP1L4	0	1.46884	1.42226	0.814341	1.08827	0.785668	1.50638	1.48703	1.19954	0.607044	Histone binding
HSD17B12	0	0.540999	0.339681	0.0271459	0.302537	-0.011247	0.717753	0.436881	0.312149	0.365009	Lipid Metabolism
HRSP12	0	1.56494	0.947563	0.953276	1.75837	0.518104	1.69717	2.13083	1.49233	0.927369	Metabolism
APOB	0	2.28029	1.11386	0.594269	1.62373	0.857249	2.02005	1.66581	1.24849	1.09197	Metabolism
AKR1B1	0	1.73487	1.14016	1.0627	1.87347	1.04933	1.71336	1.44539	2.34109	1.52416	Metabolism
PNP	0	1.07652	-0.0529415	0.212187	1.23908	0.129381	1.39019	0.468965	1.69089	0.115379	Metabolism
CDIPT	0	0.553788	0.210687	-0.15337	0.407235	-0.0318825	0.927388	0.638876	0.560174	0.247428	Metabolism (lipid)
ITPA	0	1.4644	0.980192	0.485745	1.21789	1.32078	1.71668	1.6558	0.840134	1.33177	Metabolism (nucleotide)
CYC1	0	1.15273	0.961431	0.395032	0.976374	0.258812	1.22651	2.04412	1.43841	1.29308	Mitochondrial
NDUFA4	0	1.00498	0.749551	0.57664	0.779896	0.258623	1.27195	1.00426	1.26054	0.939238	Mitochondrial
XPO1	0	0.759392	0.646699	0.590921	0.798187	0.200563	1.03403	0.581871	0.669081	0.495533	Nuclear import / export
IPO7	0	0.418319	0.176281	0.413256	0.336736	0.206338	0.520969	0.161401	0.470501	0.134861	Nuclear import / export
RANBP2	0	1.18839	0.187405	0.382223	0.769239	0.163469	1.36502	0.413586	0.365598	0.326243	Nuclear import / export
IPO8	0	0.442576	0.550422	0.336896	0.505692	0.241386	0.704346	0.679916	0.801229	0.31808	Nuclear import / export
IPO4	0	1.13573	0.652215	0.788259	1.03256	0.733147	0.989413	0.878731	1.29561	0.565875	Nuclear import / export
IPO9	0	0.818351	0.0446638	0.439092	0.701435	0.233872	0.767423	0.414414	0.582108	0.231186	Nuclear import / export
NDC1	0	1.63189	1.14985	0.970884	1.827	1.19526	1.85894	1.57714	1.59279	1.03681	Protein transport (nuclear pore complex insertion)
EDC3	0	1.97187	1.10978	0.991568	2.15263	1.43775	2.09361	2.42482	1.20928	1.31151	RNA binding
GEMIN4	0	1.19311	0.459226	0.85548	1.03966	0.721527	1.45331	0.710325	0.93714	0.651508	RNA processing
TTC37	0	2.11364	1.44423	1.25873	2.54868	1.32857	1.68148	1.84192	1.5049	1.51215	RNA processing
SF3B6	0	1.29523	1.03353	0.728043	1.17147	0.807641	1.32494	1.27112	1.09141	0.0391381	RNA processing
TROVE2	0	0.471419	0.244754	-0.110933	0.518369	-0.114433	0.717341	0.611378	0.522273	0.3333	RNA processing
LIN28B	0	1.19833	1.02078	1.08151	1.05906	0.877172	2.20172	0.966977	1.40881	2.24957	RNA processing
RBBP7	0	1.47028	0.610007	0.704206	1.29653	0.593451	1.7056	1.25686	1.80355	1.1659	Transcription
RPAP3	0	0.0299192	-0.133577	-0.978954	-0.376419	-0.853271	0.22645	0.419096	1.07647	0.598591	Transcription
IGHG2	0	2.42449	1.22945	0.652386	2.21485	0.796001	1.8383	1.40503	1.13178	0.523618	Immune response
TRAFD1	0	1.17557	0.520246	0.709975	1.20977	0.523993	1.31238	0.688677	0.794143	0.0354116	Immune response / inflammation
DHCR7	0	1.17049	0.660635	0.371521	1.17795	0.292099	1.2433	1.0535	1.7606	0.683147	Cholesterol synthesis
POF1B	0	1.25842	0.514289	0.674258	1.03321	-0.165084	0.741294	1.55844	0.620429	0.727155	Uncharacterized (Cytoskeleton)
THEM6	0	0.741717	0.111381	0.53257	0.119565	0.24809	0.983039	0.979854	0.701657	-0.0244279	Uncharacterized
HRNR	0	-0.0216903	-1.16079	0.0753472	0.182454	-1.37979	0.560474	0.823688	-0.251003	-1.77957	Uncharacterized / Unclear
SAAL1	0	0.704838	0.85758	0.530068	1.02535	0.694812	0.842927	0.654589	0.585674	0.765363	Uncharacterized / Unclear
TMEM33	0	1.26258	0.895606	0.602243	1.28068	0.440212	1.39675	1.19328	1.17829	0.756659	Uncharacterized / Unclear (ER regulation)
RTL8A	0	1.43317	0.756629	0.703732	1.4995	0.738548	1.01766	0.681661	0.485594	0.513867	Unclear
APMAP	0	2.69393	1.1745	1.17741	2.30833	0.941904	1.84505	1.16151	1.75127	1.13151	Unclear (Adipocyte metabolism)
CCDC86	0	0.769198	0.449999	0.417592	0.729375	0.865934	1.48859	0.529858	0.534583	1.13268	Unclear (RNA binding)
KRT6B	0	1.63773	1.99964	3.36274	1.12024	1.51031	1.88412	2.18357	0.593244	0.978318		CRAPome
KRT16	0	1.44618	0.969457	1.65477	1.2287	0.0746241	1.90619	2.1447	0.690116	0.615954		CRAPome
KRT17	0	1.50496	0.822665	1.6641	1.73374	0.752262	1.58091	1.77139	0.407505	0.329873		CRAPome
HIST2H2BF	0	0.545124	-0.418871	-0.627232	0.250916	-0.0766037	0.926387	0.244213	-0.206231	-0.214636	DNA binding	CRAPome
HIST1H1E	0	0.687173	0.396916	0.228334	0.706911	0.576391	1.11822	0.530448	0.830024	1.22182	DNA binding	CRAPome
HIST3H3	0	0.828294	0.381714	0.614475	0.845333	0.459102	1.57769	0.692801	0.360784	0.728545	DNA binding	CRAPome
HIST2H2BE	0	0.644902	-0.102159	-0.140249	0.540855	0.111738	0.830301	0.519679	-0.0241915	-0.249854	DNA binding	CRAPome
HIST1H1D	0	0.570833	-0.298375	-0.388127	0.610222	0.139392	0.834809	0.422034	0.311834	0.25804	DNA binding	CRAPome
HIST1H4A	0	0.55426	-0.419699	-0.919972	0.364035	-0.250237	1.31516	0.313877	-0.524698	-0.725791	DNA binding	CRAPome
											*Removed common MS contaminants as assessed via CRAPome (Mellacheruvu et al. 2013; https://reprint-apms.org/)
